# RNY1 partitions into extracellular vesicles and ribonucleoprotein particles during airway inflammation to regulate macrophage programming

**DOI:** 10.64898/2025.12.04.691704

**Authors:** Cherie E. Saffold, Antiana C. Richardson, Heather H. Pua

## Abstract

YRNAs are small noncoding RNAs that are abundant in both cells and biofluids. Prior research has shown that the secretion of extracellular YRNAs (exYRNAs) changes in response to inflammatory stimuli. However, the mechanisms by which exYRNA packaging and dynamics in biofluids regulate inflammation remain poorly understood. In this study, we found that one YRNA species, RNY1, increased in airway fluid during allergen-induced lung inflammation and correlated with neutrophil infiltration. Using RNase sensitivity assays and size exclusion chromatography, we determined that RNY1 was present in airway fluid extracellular vesicles (EVs) and ribonucleoproteins (RNPs), while another YRNA species, RNY3, was present only in EVs. Both the EV and RNP-containing fractions of airway fluid had a unique ability to program cellular inflammation. Airway fluid EVs increased expression of an alternative activation program in macrophages including *Arg1*, *Ym1*, *Il10*, and *Il6,* while RNPs induced gene expression more consistent with a classic pro-inflammatory phenotype. RNY1 contributed to the programming of macrophages by airway EVs, as macrophages treated with EVs isolated from *RNY1^-/-^* mice demonstrated lower induction of *Arg1* and *Ym1.* Together, these results define the form and function of exYRNAs in lung biofluid and support their role in communicating signals during inflammation.
