## Supplemental Table 1 for "RNY1 partitions into extracellular vesicles and ribonucleoprotein particles during airway inflammation to regulate macrophage programming"

### Sheet: Sheet1
qPCR primers
	Forward	Reverse
RNY1	GGCTGGTCCGAAGGTAGTGA	mRQ 3' primer ( Included in Mir-x first strand synthesis kit, takara bio, cat. no. 638313)
RNY3	GGTTGGTCCGAGAGTAGTGGTGTTTA	mRQ 3' primer (Included in Mir-x first strand synthesis kit, takara bio, cat. no. 638313)
U6	U6 5' primer (Included in Mir-x first strand synthesis kit, takara bio, cat. no. 638313)	U6 3' primer ((Included in Mir-x first strand synthesis kit, takara bio, cat. no. 638313)
5.8s	ATCGTAGGCACCGCTACGCCTGTCTG	mRQ 3' primer ( Included in Mir-x first strand synthesis kit, takara bio, cat. no. 638313)
Tnfa	GGTGCCTATGTCTCAGCCTC	GCTCCTCACTTGGTGGTTT
Il1b	TGGTGTGTGACGTTCCCATT	GCCCAAGGCCACAGGTATTT
Isg15	GAGCTAGAGCCTGCAGCAAT	TTCTGGGCAATCTGCTTCTT
Ifnb	AAGAGTTACACTGCCTTGCCATC	CACTGTCTGCTGGTGGAGTTCATC
Il6	AGACAAAGCCAGAGTCCTTCA	TCTTGGTCCTTAGCCACTCCT
Arg1	GGTGGATGCTCACACTGACA	TACGTCTCGCAAGCCAATGT
Chil3	AGAAAGGGAGTTTCAAACCTGGT	GTCTTGCTCATGTGTGTAAGTGA
Il10	GGTGAGAAGCTGAAGACCCTC	GCCTTGAGACACCTTGGTC
Tgfb1	AAATCAACGGGATCAGCCCC	GCGACACAGCAGTTCTTCTC
Pparg	GTTCCTCAAAAAGCCTGCGAA	AGGTTGTCTTGGATGTCCTCG
Beta actin	AAGTGTGACGTTGACATCGCTAA	TGCCTGGGTACATGGTGGTA
